# NusG is an intrinsic transcription termination factor that stimulates motility and coordinates global gene expression with NusA

**DOI:** 10.1101/2020.08.07.241513

**Authors:** Zachary F. Mandell, Reid T. Oshiro, Alexander V. Yakhnin, Mikhail Kashlev, Daniel B. Kearns, Paul Babitzke

## Abstract

NusA and NusG are transcription elongation factors that stimulate RNA polymerase pausing in *Bacillus subtilis*. While NusA was known to function as an intrinsic termination factor, the role of NusG in this process had not been explored. To examine the individual and combinatorial roles that NusA and NusG play in intrinsic termination, Term-seq was conducted in wild type, NusA depletion, Δ*nusG*, and NusA depletion Δ*nusG* strains. We determined that NusG functions as an intrinsic termination factor that works alone and cooperatively with NusA to facilitate termination at 88% of the 1,400 identified intrinsic terminators. The loss of both proteins leads to global misregulation of gene expression. Our results indicate that NusG stimulates a sequence-specific pause that assists in the completion of suboptimal terminator hairpins with weak terminal A-U and G-U base pairs at the bottom of the stem. Moreover, the loss of NusG results in flagella and swimming motility defects.
