## Supplemental Table 5 for "NusG is an intrinsic transcription termination factor that stimulates motility and coordinates global gene expression with NusA"

### Sheet: motility
transcript	Wild Type	nusAdep	ΔnusG	nusAdep ΔnusG
ILL.cheA-BSU16430.1~2019	81.4	473.44	26.39	2.44
ILL.cheB-BSU16420.2~1075	81.76	432.05	24.26	2.51
ILL.cheC-BSU16450.10~639	90.84	567.21	31.99	4.07
ILL.cheD-BSU16460.1~501	98.93	616.26	37.03	4.79
ILL.cheR-BSU22720.25~795	23.49	149.37	34.35	165.78
ILL.cheV-BSU14010.162~1073	69.98	404.85	21.94	2.77
ILL.cheW-BSU16440.22~492	116.37	742.73	40.48	6.39
ILL.cheY-BSU16330.26~388	194.21	763.27	76.17	13.93
ILL.csrA-BSU35370.1~225	73.04	907.64	69.81	46.52
ILL.degS-BSU35500.1~1158	80.36	66.31	75.07	43.08
ILL.degU-BSU35490.2~691	160.27	136	182.33	119.53
ILL.efp-BSU24450.25~582	739.66	504.58	806.79	480.76
ILL.flgB-BSU16180.49~438	126.6	371.61	68.63	68.93
ILL.flgC-BSU16190.1~453	128.81	426.25	76.41	61.55
ILL.flgD-BSU16280.1~423	134.67	575.4	44.28	19.21
ILL.flgG-BSU16290.22~816	138.28	622.09	43.92	17.2
ILL.flgK-BSU35410.13~1536	138.96	934.34	47.42	13.34
ILL.flgL-BSU35400.11~907	166.06	1100.16	56.13	11.34
ILL.flgM-BSU35430.81~347	164.02	956.83	56.16	19.81
ILL.flhA-BSU16390.1~2034	134.39	508.85	109.91	69.12
ILL.flhB-BSU16380.1~1083	80.89	371.43	25.94	3.21
ILL.flhF-BSU16400.1~1101	62.09	336.44	20.38	1.83
ILL.flhO-BSU36400.66~878	154.16	506.74	96	56.68
ILL.flhP-BSU36390.34~843	150.76	570.52	89.9	41.49
ILL.fliD-BSU35340.18~1514	188.9	803.73	53.94	11.25
ILL.fliE-BSU16200.1~321	155.37	478.41	78.8	57.76
ILL.fliF-BSU16210.8~1618	119.12	400.22	56.28	35.4
ILL.fliG-BSU16220.13~1029	112.74	433.6	50.26	24.51
ILL.fliH-BSU16230.1~627	107.83	417.95	48.83	21.85
ILL.fliI-BSU16240.1~1317	122.34	457.19	50.8	23.32
ILL.fliJ-BSU16250.3~446	105.65	308.07	32.57	16.85
ILL.fliK-BSU16270.1~1464	115.35	467.18	38.55	15.2
ILL.fliL-BSU16300.1~423	84.67	331.42	23.84	5.33
ILL.fliM-BSU16310.34~1032	121.94	480.24	39.75	8.7
ILL.fliP-BSU16350.1~666	91.45	416.95	28.4	3.87
ILL.fliQ-BSU16360.1~270	99.49	450.6	31.78	3.01
ILL.fliR-BSU16370.1~780	71.87	330.98	24.36	3.29
ILL.fliS-BSU35330.1~402	198.3	904.38	52.34	12.1
ILL.fliT-BSU35320.1~342	285.96	1331.64	72.6	17.84
ILL.fliY-BSU16320.1~1137	137.84	560.77	51.51	10.66
ILL.fliZ-BSU16340.13~672	104.53	450.97	37.25	5.05
ILL.hag-BSU35360.95~1009	3522.71	21611.1	965.01	46.49
ILL.hemAT-BSU10380.1~1299	85.27	323.21	17.66	1.27
ILL.lonA-BSU28200.88~2412	111.91	131.77	73.98	124.3
ILL.lytA-BSU35640.21~329	146.86	547.38	105.63	58.3
ILL.lytB-BSU35630.1~2118	86.33	414.92	59.68	31.38
ILL.lytC-BSU35620.39~1529	100.04	549.25	69.71	31.76
ILL.lytD-BSU35780.44~2686	92.07	349.24	35.71	18.75
ILL.lytF-BSU09370.153~1619	149.53	646.23	45.88	21.77
ILL.mcpA-BSU31240.1~1986	113.57	713.5	36.13	1.98
ILL.mcpB-BSU31260.1~1989	73.2	568.66	15.53	3.61
ILL.mcpC-BSU13950.3~1970	68.98	547.72	20.58	7.01
ILL.motA-BSU13690.22~834	122.66	641.03	42.74	1.33
ILL.motB-BSU13680.1~786	156.44	819.72	52.07	1.29
ILL.pdeH-BSU31740.26~1255	69.72	82.28	73.56	58.97
ILL.sigD-BSU16470.1~765	99.02	576.58	35.6	9.76
ILL.sinI-BSU24600.100~273	29.83	16	37.74	14.36
ILL.sinR-BSU24610.2~337	195.86	185.63	218.78	158.52
ILL.slrA-BSU38229.168~326	54.08	28.3	73.42	25.29
ILL.slrR-BSU34380.1~459	1.22	0.21	0.3	0.17
ILL.srfAA-BSU03480.298~11061	237.61	22.54	291.71	26.93
ILL.srfAB-BSU03490.13~10764	240.42	29.04	231.16	5.09
ILL.srfAC-BSU03510.1~3828	250.9	29.04	211.76	4.32
ILL.tlpA-BSU31250.5~1993	1.82	37.27	1.59	0.95
ILL.tlpB-BSU31230.1~1989	28.94	277.69	5.5	1.34
ILL.yfmS-BSU07360.14~874	161.97	716.29	39.08	1.22
ILL.ylxF-BSU16260.1~615	131.76	513.95	44.26	19.43
ILL.ymdB-BSU16970.69~863	80.38	153.76	174.26	420.99
ILL.yoaA-BSU18530.1~534	3.91	13.4	2.26	6.78
ILL.yvaQ-BSU33690.85~1785	24.83	155.08	30.45	60.52
ILL.yviE-BSU35390.47~622	31.38	773.46	23.76	13.2
ILL.yvyC-BSU35350.55~384	185.24	540.9	46.82	10.82

### Sheet: sporulation
transcript	Wild Type	nusAdep	ΔnusG	nusAdep ΔnusG
ILL.abh-BSU14480.27~305	546.78	152.32	215.88	42.36
ILL.abrB-BSU00370.67~357	573.17	702.04	567.3	1778.67
ILL.hpr-BSU09990.41~652	109.34	336.03	67.67	162.77
ILL.sigF-BSU23450.1~768	2.05	6.36	2.36	3.3
ILL.sinR-BSU24610.2~337	195.86	185.63	218.78	158.52
ILL.spo0A-BSU24220.196~999	97.02	134.55	104.4	119.2
ILL.spo0B-BSU27930.321~899	86.9	140.63	195.07	238.35
ILL.spo0E-BSU13640.48~305	117.11	154.05	78.96	36.6
ILL.spo0F-BSU37130.1~375	38.46	47.81	47.54	78.95
ILL.spo0M-BSU08760.7~783	290.97	106.29	53.58	3.02
ILL.spoIIAA-BSU23470.14~367	2.67	5.57	3.33	3.31
ILL.spoIIAB-BSU23460.1~441	2.56	8.42	3.7	3.66
ILL.spoIIB-BSU28060.117~1115	0.87	1.76	1.44	2.05
ILL.spoIID-BSU36750.152~1183	11.98	24.4	109.74	401.66
ILL.spoIIE-BSU00640.200~2683	8.83	17.74	36.28	401.92
ILL.spoIIGA-BSU15310.155~1084	0.55	0.66	0.7	0.64
ILL.spoIIIAA-BSU24430.1~924	0.24	0.3	0.67	1.86
ILL.spoIIIAB-BSU24420.1~516	0.41	0.27	0.93	0.89
ILL.spoIIIAC-BSU24410.1~207	0.24	0.24	1.11	2.23
ILL.spoIIIAD-BSU24400.1~402	0.65	0.57	0.48	1.87
ILL.spoIIIAE-BSU24390.1~1200	0.36	0.46	0.76	1.54
ILL.spoIIIAF-BSU24380.1~621	0.39	0.8	0.36	1.18
ILL.spoIIIAG-BSU24370.1~690	0.4	0.86	0.35	1.09
ILL.spoIIIAH-BSU24360.1~657	1.06	1.2	0.96	1.47
ILL.spoIIID-BSU36420.9~290	1.16	0.33	0.88	0.17
ILL.spoIIIE-BSU16800.70~2439	32.24	100.94	30.21	80.67
ILL.spoIIIJ-BSU41040.1~786	521.96	172.23	450.05	527.11
ILL.spoIIM-BSU23530.101~745	0.75	1.33	2.57	8.04
ILL.spoIIP-BSU25530.63~1268	1.16	8.7	1.91	9.05
ILL.spoIIQ-BSU36550.1~852	4.39	4.91	7.27	7.97
ILL.spoIIR-BSU36970.1~675	3.2	15.17	18.12	40.87
ILL.spoIISA-BSU12830.1~747	40.82	65.15	75.06	95.82
ILL.spoIISB-BSU12820.1~171	47.66	108.12	74.12	166.74
ILL.spoIVA-BSU22800.135~1613	2.58	22.26	10.97	60.91
ILL.spoIVB-BSU24230.1~1281	1.42	11.43	5.82	12.8
ILL.spoIVCA-BSU25770.9~1511	5.65	7.04	3.94	9.49
ILL.spoIVFA-BSU27980.150~944	4.44	11.7	19.02	80.29
ILL.spoIVFB-BSU27970.1~867	3.31	9.65	14.4	49.91
ILL.spoVAA-BSU23440.1~621	0	0.14	0.1	0.55
ILL.spoVAB-BSU23430.1~426	0	0.18	0.06	0.25
ILL.spoVAC-BSU23420.1~453	0	0.16	0.1	0.67
ILL.spoVAD-BSU23410.1~1017	0.14	0.83	0.18	1.01
ILL.spoVAEA-BSU23401.8~619	0.96	2.32	0.76	2.32
ILL.spoVAEB-BSU23402.1~351	0.56	1.42	0.6	1.24
ILL.spoVAF-BSU23390.1~1482	4.02	9.81	4.68	7.57
ILL.spoVB-BSU27670.116~1672	0.69	0.65	0.7	1.52
ILL.spoVD-BSU15170.81~2021	2.7	13.33	12.75	62.74
ILL.spoVE-BSU15210.1~1101	152.23	173.28	133.43	67.17
ILL.spoVFA-BSU16730.1~894	0.52	5.98	10.56	166.21
ILL.spoVFB-BSU16740.1~603	1.03	10.35	16.02	242.22
ILL.spoVG-BSU00490.1~294	419.79	665	323.99	611.75
ILL.spoVID-BSU28110.18~1745	1.02	11.24	4.94	32.18
ILL.spoVIF-BSU11810.1~255	0.14	4.96	1.6	23.33
ILL.spoVK-BSU17420.503~1471	1.98	24.35	6.69	18.79
ILL.spoVM-BSU15810.1~81	97.97	397.25	137.91	59.8
ILL.spoVR-BSU09400.1~1407	1.45	1.76	0.85	3.19
ILL.spoVS-BSU16980.69~329	164.45	285	323.48	662.82
ILL.spoVT-BSU00560.1~537	88.08	146.04	147.11	84.56
ILL.ybaN-BSU01570.75~839	0.17	0.22	0.09	0.2
ILL.ytrH-BSU29239.140~481	0.4	0.29	0.65	0.36
ILL.ytrI-BSU29240.1~531	0.72	0.35	0.47	0.74

### Sheet: competence
transcript	Wild Type	nusAdep	ΔnusG	nusAdep ΔnusG
ILL.comA-BSU31680.3~647	124.4	122.63	133.78	288.66
ILL.comC-BSU28070.21~767	1.06	1.07	2.36	1.73
ILL.comEA-BSU25590.1~618	0.36	1.2	3	7.25
ILL.comEB-BSU25580.10~579	34.03	39.51	30.7	29.27
ILL.comEC-BSU25570.4~2334	2.46	5.44	2.74	4.97
ILL.comER-BSU25600.84~905	0.49	0.6	0.19	0.6
ILL.comFA-BSU35470.7~1398	3.03	7.99	5.01	13.14
ILL.comFB-BSU35460.60~356	15.98	27.62	14.33	14.45
ILL.comFC-BSU35450.1~690	18.51	31.72	15.69	18.8
ILL.comGA-BSU24730.2~1072	0.4	0.64	0.36	0.56
ILL.comGB-BSU24720.1~972	0.31	0.34	0.13	0.38
ILL.comGC-BSU24710.1~297	0.85	0.63	0.69	0.99
ILL.comGD-BSU24700.1~432	0.23	0.8	0.27	0.48
ILL.comGE-BSU24690.1~348	0.57	0.64	0.3	0.75
ILL.comGF-BSU24680.26~409	0.69	0.93	0.82	0.85
ILL.comGG-BSU24670.1~375	2.66	1.88	1.27	1.41
ILL.comK-BSU10420.20~598	18.46	37.74	5.11	2.28
ILL.comN-BSU27660.1~297	204.57	191.15	208.05	148.27
ILL.comP-BSU31690.1~2310	89.02	88.24	54.17	87.94
ILL.comQ-BSU31710.106~1005	38.06	34.91	21.74	62.75
ILL.comS-BSU03500.1~141	0	0	0	0
ILL.comX-BSU31700.1~168	151.47	123.53	71	235.75
ILL.comZ-BSU11310.15~206	331.18	231.7	349.13	476.04

### Sheet: Legend
Table S4. Expression Data for motility, competence and sporulation regulons.
Column A (transcript), transcript, naming system = ILL (transcriptome was built using Illumina sequencing data), official gene symbol, Locus, location of coding sequence within transcript.
Column B (Wild Type), normalized TPM values collected from merged wild-type replicates for the transcript specified in column A.
Column C (nusAdep), normalized TPM values collected from merged nusAdep replicates for the transcript specified in column A.
Column D (ΔnusG), normalized TPM values collected from merged ΔnusG replicates for the transcript specified in column A.
Column E (nusAdep ΔnusG), normalized TPM values collected from merged nusAdep ΔnusG replicates for the transcript specified in column A.
