## Supplemental Table 6 for "NusG is an intrinsic transcription termination factor that stimulates motility and coordinates global gene expression with NusA"

### Sheet: Sheet1
Strain	Genotype	Source
MH5636	rpoC-10His Cmr	44
PLBS338	prototroph	45
PLBS538	nusG::kan Kmr	22
PLBS727	PLBS338 / rpoC-10His Cmr	12
PLBS728	PLBS727 / nusG::kan Cmr Kmr	12
PLBS729	PLBS727 / amyE::Physpank-nusA lacIq Cmr Spr	12
PLBS730	PLBS729 / ΔnusA Cmr Spr Emr	12
PLBS731	PLBS730 / nusG::kan Cmr Spr Emr Kmr	(Yakhnin et al., 2020)
3610	pBS32-containing wild type ancestral strain	(LaVallie et al., 1989)
DS2569	3610 / cured of pBS32	(LaVallie et al., 1989)
DS6331	lacA::Phag-hagT209C tet Tcr	this study
DK8165	PLBS727 / lacA::Phag-hagT209C tet Cmr Tcr	this study
DK8166	PLBS728 / lacA::Phag-hagT209C tet Cmr Kmr Tcr	this study
DK8167	PLBS730 / lacA::Phag-hagT209C tet Cmr Spr Emr Tcr	this study
DK8168	PLBS730 / lacA::Phag-hagT209C tet Cmr Spr Emr Kmr Tcr	this study
