## Supplemental Table 7 for "NusG is an intrinsic transcription termination factor that stimulates motility and coordinates global gene expression with NusA"

### Sheet: Sheet1
Plasmid	Description	Source
pTZ19R	cloning vector	Thermo Fisher Scientific
pAY196	yxjB leader in pTZ19R	this study
pZM20	pAY196 derivative with yxiS terminator	this study
pZM21	pAY196 derivative with yneF terminator	this study
pZM22	pAY196 derivative with sipT terminator	this study
pZM23	pAY196 derivative with fur terminator	this study
pZM26	pAY196 derivative with ktrD terminator	this study
pZM31	pAY196 derivative with yetJ terminator	this study
pZM40	pAY196 derivative with ktrD terminator mutant *	this study
pZM34	convergent transcription at yxiS terminator in pTZ19R	this study
pZM37	convergent transcription at sipT terminator in pTZ19R	this study
pNC018	contains lacA	David Rudner
pNE4	Phag-hagT209C	43
pKB141	lacA::Phag-hagT209C tet	this study
all terminator sequences contain A-tract if present, predicted hairpin, 19 nucleotides downstream of predicted hairpin
* predicted hairpin mutant (CA -> UU)
