## Supplemental Table 8 for "NusG is an intrinsic transcription termination factor that stimulates motility and coordinates global gene expression with NusA"

### Sheet: Sheet1
Oligonucleotide	Application	Sequence
3' RNA Linker	Term-seq	P-AAUGAGACACUGAGAUCCAGUCGAUGAGCUA-ddC
Primer_1_yxiS_DG	cloning yxiS terminator -F	AGGATGTCTCTTTTTTTAACTCGAGGGTAGCTTTCGC
Primer_1_yneF_DG	cloning yneF terminator -F	GTATAAGGGTTTTTTAACTCGAGGGTAGCTTTCGC
Primer_1_sipT_DG	cloning sipT terminator -F	TCCTAGGCCAGCAAGGCGTTTTTAACTCGAGGGTAGCTTTCGC
Primer_1_fur_DG	cloning fur terminator -F	CATGAGAAAAGGTTAACTCGAGGGTAGCTTTCGC
Primer_1_ktrD_DG	cloning ktrD terminator -F	AAATATGCGGTGTTTTAACTCGAGGGTAGCTTTCGC
Primer_1_yetJ_DG	cloning yetJ terminator -F	CAATGACAGACGCTTTTTAACTCGAGGGTAGCTTTCGC
ktrD-mutagenesis-1-1	cloning ktrD terminator mutant -F *	AAATATGCGGAATTTTAACTCGAGGGTAGCTTTCGC
Primer_2_yxiS_DG	cloning yxiS terminator -R	GTGTCTCTTTTTTTATTGGAAAAATCAAGCTTGGCACTGGCCGTCG
Primer_2_yneF_DG	cloning yneF terminator -R	GGGTTTTTTATTTTGCAATCATAAGCTTGGCACTGGCCGTCG
Primer_2_sipT_DG	cloning sipT terminator -R	CAGCAGGCGTTTTTATTTTGAAAAAGAAAAGCTTGGCACTGGCCGTCG
Primer_2_fur_DG	cloning fur terminator -R	GGGAAAGGGTTTTTTGCTGTTTCTATGTAAGCTTGGCACTGGCCGTCG
Primer_2_ktrD_DG	cloning ktrD terminator -R	TGCGGTGTTTTTTGATTACCAAAAAAAAGCTTGGCACTGGCCGTCG
Primer_2_yetJ_DG	cloning yetJ terminator -R	GATAGGCGCTTTTTGCCATACATCAAAAAAGCTTGGCACTGGCCGTCG
M13_2.0	generating bidirectional transcription template	CGACGTTGTAAAACGACGGCCAGTG
M13_reverse_2.0	generating bidirectional transcription template	GGATAACAATTTCACACAGGAAACAGCTATGACC
serA_uni	generating bidirectional transcription template	AATCGAAAGAAGTTTCTAGGTCTAACAGC
fisB_uni	generating bidirectional transcription template	CGGTTCAGTGTTCATCACGGTTTTATGC
PSL	generating bidirectional transcription template	CAGCTTGACAAATACACAAGAGTGTGTTATAATGCAATTAG
LacZ	generating bidirectional transcription template	GCAAGGCGATTAAGTTGGG
F - forward primer: contains A tract if present, 5' portion of the predicted hairpin ending at the 3' most nucleotide within the loop, and a constant sequence from pAY196
R - reverse primer: contains 3' portion of the predicted hairpin stem, 19 nt downstream of the predicted hairpin, and a constant sequence from pAY196
* predicted hairpin mutant (CA -> UU) - this primer contains the mutations
